# *In vivo* phage display: identification of organ-specific peptides using deep sequencing and differential profiling across tissues

**DOI:** 10.1101/2020.07.01.181974

**Authors:** Karlis Pleiko, Kristina Põšnograjeva, Maarja Haugas, Päärn Paiste, Allan Tobi, Kaarel Kurm, Una Riekstina, Tambet Teesalu

**Affiliations:** Laboratory of Cancer Biology, Institute of Biomedicine and Translational Medicine, University of Tartu, Tartu, Estonia; Faculty of Medicine, University of Latvia, Riga, Latvia; University of Tartu, Department of Geology, Ravila 14A, 50411 Tartu, Estonia; Cancer Research Center, Sanford Burnham Prebys Medical Discovery Institute, La Jolla, California, USA; Center for Nanomedicine and Department of Cell, Molecular and Developmental Biology, University of California, Santa Barbara, Santa Barbara, California, USA

## Abstract

*In vivo* phage display is widely used for identification of organ- or disease-specific homing peptides. However, the current *in vivo* phage biopanning approaches fail to assess biodistribution of specific peptide phages across tissues during the screen, thus necessitating laborious and time-consuming post-screening validation studies on individual peptide phages. Here, we adopted bioinformatics tools used for RNA sequencing for analysis of high throughput sequencing (HTS) data to estimate the representation of individual peptides during biopanning *in vivo*. The data from *in vivo* phage screen were analyzed using differential binding – relative representation of each peptide in the target organ vs. in a panel of control organs. Application of this approach in a model study using low-diversity peptide T7 phage library with spiked-in brain homing phage, demonstrated brain-specific differential binding of brain homing phage and resulted in identification of novel lung and brain specific homing peptides. Our study provides a broadly applicable approach to streamline *in vivo* peptide phage biopanning and to increase its reproducibility and success rate.

**Graphic abstract:** 

*In vivo* phage display using differential binding approach
