## Supplementary material for "*In vivo* phage display: identification of organ-specific peptides using deep sequencing and differential profiling across tissues": S1

### Sheet: Sheet1
Primer name	Sequence
T7F1P1NGS	5'-CCTCTCTATGGGCAGTCGGTGATACCAGATTATCGCTAAGTACGC-3'
T7R2ANGSBC1	5'-CCATCTCATCCCTGCGTGTCTCCGACTCAGCTAAGGTAACTTACTCGAGTGCGGCCG-3'
T7R2ANGSBC6	5'-CCATCTCATCCCTGCGTGTCTCCGACTCAGCTGCAAGTTCTTACTCGAGTGCGGCCG-3'
T7R2ANGSBC7	5'-CCATCTCATCCCTGCGTGTCTCCGACTCAGTTCGTGATTCTTACTCGAGTGCGGCCG-3'
T7R2ANGSBC8	5'-CCATCTCATCCCTGCGTGTCTCCGACTCAGTTCCGATAACTTACTCGAGTGCGGCCG-3'
T7R2ANGSBC10	5’-CCATCTCATCCCTGCGTGTCTCCGACTCAGCTGACCGAACTTACTCGAGTGCGGCCG-3’
T7R2ANGSBC11	5´-CCATCTCATCCCTGCGTGTCTCCGACTCAGTCCTCGAATCTTACTCGAGTGCGGCCG-3´
T7R2ANGSBC12	5´-CCATCTCATCCCTGCGTGTCTCCGACTCAGTAGGTGGTTCTTACTCGAGTGCGGCCG-3´
T7R2ANGSBC15	5´-CCATCTCATCCCTGCGTGTCTCCGACTCAGTCTAGAGGTCTTACTCGAGTGCGGCCG-3´
T7R2ANGSBC17	5´-CCATCTCATCCCTGCGTGTCTCCGACTCAGTCTATTCGTCTTACTCGAGTGCGGCCG-3´
T7R2ANGSBC18	5´-CCATCTCATCCCTGCGTGTCTCCGACTCAGAGGCAATTGCTTACTCGAGTGCGGCCG-3´
T7R2ANGSBC24	5´-CCATCTCATCCCTGCGTGTCTCCGACTCAGAACCTCATTCTTACTCGAGTGCGGCCG-3´
T7R2ANGSBC26	5´-CCATCTCATCCCTGCGTGTCTCCGACTCAGTTACAACCTCTTACTCGAGTGCGGCCG-3´
T7R2ANGSBC27	5´-CCATCTCATCCCTGCGTGTCTCCGACTCAGAACCATCCGCTTACTCGAGTGCGGCCG-3´
T7R2ANGSBC29	5´-CCATCTCATCCCTGCGTGTCTCCGACTCAGTCGACCACTCTTACTCGAGTGCGGCCG-3´
T7R2ANGSBC30	5´-CCATCTCATCCCTGCGTGTCTCCGACTCAGCGAGGTTATCTTACTCGAGTGCGGCCG-3´
T7R2ANGSBC31	5´-CCATCTCATCCCTGCGTGTCTCCGACTCAGTCCAAGCTGCTTACTCGAGTGCGGCCG-3´
