## Supplementary material for "*In vivo* phage display: identification of organ-specific peptides using deep sequencing and differential profiling across tissues": S5

	pep	logFC_lu	logCPM_lu	FDR_lu	logFC_li	logCPM_li	FDR_li	logFC_ki	logCPM_ki	FDR_ki	logFC_mu	logCPM_mu	FDR_mu
1	CAGALCY	-3.69000739881491	10.1146333524556	0.00523211492918934	-5.02888034026668	10.1787708469151	5.0265397875549e-05	-3.91537629804153	10.1133220263737	4.46868416870691e-07	-4.63034608023148	10.0642253994487	1.95398826340327e-11
2	CLNSNKTNC	NA	NA	NA	-4.08445072984629	8.6421329568143	0.0112559408425292	-4.38306260372577	8.52566587332187	0.00043704669108352	-4.01142846397622	8.52450795167072	0.000455032476843431
3	CADDNRTKC	NA	NA	NA	-3.76866385580351	8.44324180102376	0.0367571375211755	NA	NA	NA	NA	NA	NA
4	CWRENKAKC	NA	NA	NA	-3.54483787290586	9.2689388909344	0.00274501517563487	-3.54581203844161	9.16300841445198	3.44205638719364e-05	-4.48850226030487	9.10078314054816	1.12899829544119e-06
5	CTVTNKVRC	NA	NA	NA	-3.49244521763621	9.78489829255061	0.00105580761481521	-3.14121101578931	9.71003707373587	1.85314966921329e-06	-3.67916621449381	9.65320433131463	2.7734390685441e-06
6	CASQNRVKC	NA	NA	NA	-3.29847402498363	8.6321383710356	0.0389743379831923	-3.27386426475094	8.5238532724228	0.0256918219722842	NA	NA	NA
7	CNSTKSRAC	NA	NA	NA	-3.22229520609952	9.80429235347392	0.00278842662040954	-3.0439365377152	9.7160000859435	1.85314966921329e-06	-3.15475226904445	9.69702544723523	9.13548992977246e-05
8	CNATKKTRC	NA	NA	NA	-2.96282088971869	10.256571243161	0.00105580761481521	-2.95379056529933	10.1522713500596	8.28350863253559e-09	-4.11157186194828	10.0476467968763	2.1656162594272e-09
9	SSVDKLAAALE	NA	NA	NA	-2.00881086946208	13.7106877371374	5.0265397875549e-05	NA	NA	NA	NA	NA	NA
10	CNLVKRSAC	NA	NA	NA	NA	NA	NA	NA	NA	NA	-5.58537027977055	7.69973539364045	0.000779405915771359
11	CNKTNRRLC	NA	NA	NA	NA	NA	NA	NA	NA	NA	-5.47860344824378	8.05527917723664	6.93692275436676e-05
12	CSNATRHRC	NA	NA	NA	NA	NA	NA	NA	NA	NA	-4.83809230819644	7.49303603267514	0.0136031771048097
13	CNRTRLRSC	NA	NA	NA	NA	NA	NA	NA	NA	NA	-4.48438976418297	7.92877095730195	0.00214442221216412
14	CLRRNKTSC	NA	NA	NA	NA	NA	NA	NA	NA	NA	-4.41688669643977	7.81417104959966	0.00659817003232597
15	CSRSNRVKC	NA	NA	NA	NA	NA	NA	NA	NA	NA	-4.26738343824921	8.30086146551835	0.000540820085650265
16	CVRLNKVRC	NA	NA	NA	NA	NA	NA	NA	NA	NA	-4.04784606156253	7.94542416209843	0.00716192135532322
17	CNTRSQPKC	NA	NA	NA	NA	NA	NA	NA	NA	NA	-3.56482534939644	8.25000226240783	0.00844763966821247
18	GFIAKLAAALE	NA	NA	NA	NA	NA	NA	NA	NA	NA	-3.49021443588617	8.19168483431337	0.0136031771048097
19	CSLSNRTTC	NA	NA	NA	NA	NA	NA	NA	NA	NA	-3.38838805367445	8.539470963659	0.00644415098565464
20	CELGNENRC	NA	NA	NA	NA	NA	NA	NA	NA	NA	-2.67236495915533	9.09181261998079	0.0197269295147718
