## Supplementary material for "*In vivo* phage display: identification of organ-specific peptides using deep sequencing and differential profiling across tissues": S6

	pep	logFC_br	logCPM_br	FDR_br	logFC_li	logCPM_li	FDR_li	logFC_ki	logCPM_ki	FDR_ki	logFC_mu	logCPM_mu	FDR_mu
1	CRIKTRGDC	-5.23409604885984	8.11575372546279	5.57172440892982e-05	-2.34471386501777	8.37714260056879	1.49276436672739e-05	-2.87586944635542	8.28973414175683	0.000363740452616519	NA	NA	NA
2	CRKVR	-4.61666321162264	8.84663335618147	4.44284633925745e-06	-2.77519430044281	9.0322462642206	4.53754707833856e-05	NA	NA	NA	NA	NA	NA
3	CGPNRRGDC	-4.30502218281354	9.24456894783693	7.86829672582283e-11	-3.90281119919643	9.31625174856734	2.50036937613272e-12	-4.27044236489626	9.27515408001594	2.53965243439259e-05	-4.61616635594171	9.22457496387659	4.85110659300679e-08
4	CSRRPR	-3.75639145947743	8.12447613776146	0.00511185018141415	-3.36362769332571	8.21863018379189	1.09266146396116e-07	-2.52373675555919	8.28059965776436	0.00311861395543545	NA	NA	NA
5	CRAPSRGDC	-3.73171154062916	8.71259621594076	0.00123973339310744	-3.31964436796898	8.80229932975562	1.85537904705632e-06	-4.31705703331103	8.72246191729378	0.000143296086340151	-8.25805931771872	8.62228058455158	3.04782413077922e-07
6	CVNVTRGDC	-3.0539719936207	9.00627515059352	0.000984842265287347	-3.00868084347327	9.07339498275184	4.27292577752747e-06	-3.4493801965563	9.0126737287727	0.00115560206052615	-2.95942266315466	9.01147745481395	0.00299277423097687
7	CRVTRRSQC	NA	NA	NA	-4.19022563761027	7.0728482220495	0.0247389066622629	-6.09735023107417	7.00965755568348	0.030702726335165	NA	NA	NA
8	CSAIGRADC	NA	NA	NA	-3.81853835208294	8.11595842772892	4.17385651395187e-08	-3.30010403568189	8.11925988476275	0.000142223445253022	NA	NA	NA
9	CSSHDRGDC	NA	NA	NA	-3.41842594951209	7.50137181123736	0.0031836284724308	-3.92222043644582	7.46106519930068	0.0278519227695096	NA	NA	NA
10	CKTVR	NA	NA	NA	-2.90259668089729	7.66504345029554	0.0100437618421424	NA	NA	NA	NA	NA	NA
11	CRSRPVR	NA	NA	NA	-2.79023496565934	7.79274204291594	0.00522576265574122	-6.92529322184192	7.62445739220802	0.000304870744499834	NA	NA	NA
12	CREIR	NA	NA	NA	-2.66418098881445	8.16526628095399	1.10336956339786e-05	-2.14054357217299	8.22637638829067	0.00599227764672492	NA	NA	NA
13	CPSRMRGDC	NA	NA	NA	-2.54252714241437	8.70403681380714	9.86077088850778e-05	-2.77550282997062	8.65357117196627	0.00412400736795612	NA	NA	NA
14	CRSIR	NA	NA	NA	-2.34255782856892	8.28198261954434	3.37418889830476e-05	-2.14514926343713	8.28609769760455	0.00258094020483531	NA	NA	NA
15	CKKYSRADC	NA	NA	NA	-2.29503907681356	7.8970342425681	0.0134220286995649	-2.45739004256965	7.85709367151431	0.0491745986952016	NA	NA	NA
16	CTRGTRGDC	NA	NA	NA	-2.21941247505984	8.28625732799888	5.69195876389245e-05	-2.59280449569432	8.21969922266836	0.000304870744499834	-3.76556447841408	8.06589619192808	0.00392548593402817
17	CRLPR	NA	NA	NA	NA	NA	NA	-6.09458717492478	7.00814589240493	0.0327540922740088	NA	NA	NA
18	CGKRSKGRC	NA	NA	NA	NA	NA	NA	-5.20237871635372	7.78805885056913	0.000304870744499834	-7.21339356054215	7.70837804272541	0.00136725090642439
19	CLKAKRGDC	NA	NA	NA	NA	NA	NA	-2.60542580558787	7.94166611328277	0.00987699024374372	NA	NA	NA
20	CKSGRTARC	NA	NA	NA	NA	NA	NA	-2.4263493036167	8.06528789360356	0.00482959989539615	NA	NA	NA
