## Supplementary material for "*In vivo* phage display: identification of organ-specific peptides using deep sequencing and differential profiling across tissues": S7

	Peptides	logFC	logCPM	F	PValue	FDR
1	CAGALCY	10.5387339302554	10.0708589825442	98.4348710005884	5.88218642553283e-08	6.1211502490701e-05
2	CVRLNKVRC	5.75565716459873	7.97865943459459	29.9209349533087	4.23483326565079e-05	0.012591066763051
3	CTVTNKVRC	5.4021249437928	9.63682821071477	92.9933129986744	2.77139137057136e-08	4.61436663200132e-05
4	CWRENKAKC	5.17180728352271	9.13442056079702	69.6272581025152	2.13620792535025e-07	0.000148199424821174
5	CASQNRVKC	4.51598170930863	8.51205849298239	33.0189413647658	2.42827592471245e-05	0.00777515272047351
6	CNATKKTRC	4.0978108388972	10.1000114677573	125.784165888288	2.99566111834781e-09	8.31295960341518e-06
7	CNSTKSRAC	4.0219046201789	9.68170647826419	70.1497729112024	2.0289451650976e-07	0.000148199424821174
8	CLNSNKTNC	4.01273911124799	8.59801628985678	34.2861112292582	1.95412951770578e-05	0.00707309923256548
9	GFIAKLAAALE	3.8345279417306	8.26240096918966	19.9323206156026	0.000345118415918335	0.0486967934325447
10	CNKTNRRLC	3.8053313881517	8.21191346063964	20.9155780953716	0.000273727323745542	0.0455755994036327
11	KTGARKR	3.78873554872775	8.20339325287107	23.2958648843499	0.000160235557930078	0.0325356346284853
12	AVSSRLRSAKLAAALE	3.57558605097653	8.4330912703081	24.9976261413579	0.000111494912275793	0.0259314120915527
13	CADDNRTKC	3.52452497790889	8.41163521561787	22.518523175026	0.000190135644165947	0.0368111450623606
14	CSLSNRTTC	2.98968318916257	8.63875233002992	23.8644514769314	0.000141698233175907	0.0314912075747455
15	CSRSNRVKC	2.91778099327948	8.47021723674492	21.0360121785091	0.000266184235583152	0.0455755994036327
16	SSVDKLAAALE	2.54174633809526	13.5547929051258	57.4105164036228	7.87028489582519e-07	0.000436800811718298
