## Supplementary material for "*In vivo* phage display: identification of organ-specific peptides using deep sequencing and differential profiling across tissues": S8

	Peptides	logFC	logCPM	F	PValue	FDR
1	ARVLRSRSAKLAAALE	7.35854974106805	7.98999462666969	68.8927338873776	1.11026978956285e-16	7.34998600690608e-14
2	ITRTRV	7.33343514479369	7.96829049551472	66.1143163457845	4.52089481583771e-16	2.61872832207399e-13
3	CKTGLPLAC	6.41101264116081	7.24165662293026	31.352407190582	2.1824239600392e-08	4.59697846855529e-06
4	SVLRRGRSAKLAAALE	6.27571334592527	7.14718315208456	27.7890643716962	1.36804682748874e-07	2.64147041607617e-05
5	AGLRRGRSAKLAAALE	6.23127077748405	7.11015602902572	26.1123406947295	3.25317387756563e-07	6.03008309945565e-05
6	AVRRSLRSAKLAAALE	6.16486663973848	7.06533923905365	23.9981677399071	9.72405927832044e-07	0.000160933181056203
7	CRVTRRSQC	6.0555473091505	6.99052382244681	20.3392617504836	6.52537848196282e-06	0.000916321329861082
8	CRGKKTSSC	5.86115378105533	6.86672526677566	14.5943708117856	0.000133746970701049	0.0131868821750779
9	ARRGLRSSAKLAAALE	5.79370702602211	8.32223185987936	99.0731836385555	8.2381266802102e-23	9.54386975902352e-20
10	KTGARKR	5.38064445208665	9.76807680747807	424.401367236973	1.35547251555616e-62	3.14062981854363e-59
11	RVRLRSSAKLAAALE	5.1314326012748	8.45571197626988	94.3910417425248	2.92647142403683e-22	2.71225371579733e-19
12	ARRLGLRSAKLAAALE	4.94910161179445	7.64445550415834	32.9330000742355	9.68790841066477e-09	2.427219513963e-06
13	SGRRGLRSAKLAAALE	4.88509918756068	7.57667802569648	31.5367567853966	1.98506822376184e-08	4.38038388043445e-06
14	AVSSRLRSAKLAAALE	4.87019826737664	9.7258664597414	339.808272128291	4.83680764191013e-57	7.47125553753718e-54
15	AIRRSVRVAKLAAALE	4.46827616096511	7.27685789244106	25.091562865648	5.51740800328095e-07	9.46950692118664e-05
16	CGPNRRGDC	4.30693395383977	9.23164995795266	89.800283208775	2.94331049208555e-21	2.27321680338741e-18
17	CRKVR	4.11724024077431	8.86398285583576	63.7492523890501	1.49504609903143e-15	7.69782624767962e-13
18	CRSRPVR	3.63658986769687	7.67133513648963	25.1487092235747	5.3565182907958e-07	9.46950692118664e-05
19	SRVRLRSGAKLAAALE	3.49687723775426	7.17079375446538	17.665015887435	2.64661249534708e-05	0.00350411494383954
20	CTRGTRGDC	3.45821622210363	8.09368029468938	49.2803971597243	2.29544701609854e-12	1.06371014726006e-09
21	GRVLRSRAKLAAALE	3.24837150544613	7.91865818500523	32.3461256525252	1.30958212740141e-08	3.03430178918908e-06
22	CRSIR	3.22512851579171	8.11918849741577	47.7555151580067	4.98514925680517e-12	2.10010742327592e-09
23	CSSTYRGDC	3.22345250826711	7.02844869453806	12.0507783109747	0.000518886631354553	0.0414572525809828
24	CREIR	3.14320186169379	8.05472973222268	40.9870861072517	1.56916304050987e-10	5.19392966408767e-08
25	CRAPSRGDC	3.05916202266011	8.76967867353161	43.8175948383361	3.70323504217034e-11	1.43006593211811e-08
26	CDTHRRNDC	2.74814521231597	7.34104266114698	15.2180511473711	9.6121541943628e-05	0.0103587726829482
27	CPSRMRGDC	2.55877212475248	8.63652342304369	37.9536546286346	7.3939279921237e-10	2.14146639471883e-07
28	CRIKTRGDC	2.49468542350777	8.29111855228514	42.1296486836274	8.75829432777026e-11	3.12199507037595e-08
29	CVNVTRGDC	2.4514859681864	9.0784219137624	32.8806383376351	9.95191427822552e-09	2.427219513963e-06
30	CSRRPR	2.434686420902	8.25544524070448	39.4270846304876	3.48111171474184e-10	1.07543144574091e-07
31	CKTVR	2.3761002209105	7.65904162380423	14.1327540108391	0.000170874560010354	0.0164965148143329
32	CKSLRRRGC	2.34601738180803	7.48955676997847	12.8639043360424	0.000335842828931674	0.0305156013582231
33	CNKRSDVRC	2.25060494063183	8.10781299973768	28.5600450660824	9.19109196086162e-08	1.85180522376664e-05
34	CSAIGRADC	2.23851700139416	8.20569916444498	33.1086880111119	8.85229071527945e-09	2.41303030438853e-06
35	CSSHDRGDC	2.19387646946073	7.56908283085032	11.7242704995282	0.000618237135138694	0.0477485147372118
36	CRRDKLSKC	2.12025049768071	7.77620800025808	13.4162434787414	0.000250149182410843	0.0231838262258369
37	CKKYSRADC	2.04965550757096	7.8781021140937	15.0824593457669	0.000103272314505786	0.0106389428450977
